# Is poor dose selection undermining the translational validity of antidepressant research involving animal models?

**DOI:** 10.1101/2025.10.25.684561

**Authors:** Dasha Anderson, Justyna Hinchcliffe, Megan Jackson, Emma Robinson

## Abstract

**Background:** Behavioural studies in animal models represent a critical component of psychiatric drug development. Positive results in animal studies have identified novel therapeutic targets for major depressive disorder (MDD) but efficacy in humans has largely not been borne out in clinical trials. A possible reason for this failed translation is inappropriate dose selection and the engagement of mechanisms not directly relevant to antidepressant effects in patients.

**Methods:** We first used PubMed to identify preclinical rodent studies in two assays used to assess antidepressants; the conventional forced swim test, (FST) and more recently developed affective bias test, (ABT). Dose ranges were extracted, as well as information about subjects, timing and route of administration, and justification and efficacy of dose(s). Dose ranges were compared against calculated animal equivalent doses.

**Results:** The median FST dose across all antidepressants was 10mg/kg, with median doses for each drug exceeding the relevant animal equivalent dose by 1.5-25x. In contrast, effective doses in the ABT showed closer alignment to those used clinically. In the second study, 232 ketamine and 202 fluoxetine papers involving MDD-related research in rodents were reviewed. The median dose was 10mg/kg for both drugs, exceeding animal equivalent doses by 1.6-3.2x and 3.2-6.5x for ketamine and fluoxetine, respectively.

**Conclusions:** The results indicate pervasive use of antidepressant doses in conventional models of MDD that may not correspond with doses used in clinical practice. We discuss the implications of using doses which exceed therapeutic levels and the potential to engage receptors and underlying mechanisms which are not relevant to clinical effects.
