## Supplementary material for "Is poor dose selection undermining the translational validity of antidepressant research involving animal models?": Data 1

### Sheet: Paper screen
PMID	Abstract passed	Full paper passed	Reason for Rejection
29099859	yes	no	chronic study
32990281	yes	yes	na
20696216	yes	no	chronic study
25839894	yes	yes	na
19302801	yes	no	chronic study
31038482	yes	yes	na
32388621	yes	yes	na
31012359	no	no	study of cocaine withdrawal
31655085	yes	yes	na
27184928	yes	no	chronic study
20600244	yes	no	na
31899220	yes	no	chronic study
19211979	yes	no	chronic study
22160164	yes	no	chronic study
30448421	no	no	not study of effect of chosen antidepressants
21503609	yes	no	chronic study
33271310	yes	no	dosing regimen not stated
10497898	yes	yes	na
30321807	yes	no	paper cannot be accessed off pubmed
30468787	yes	yes	na
30381673	yes	yes	na
30312638	yes	no	no control
28067097	no	no	model of fibromyalgia
22814009	yes	yes	na
31503069	yes	no	paper cannot be accessed off pubmed
18797690	yes	yes	na
23562005	no	no	not study of effect of chosen antidepressants
18180907	yes	yes	na
26120891	yes	no	paper cannot be accessed off pubmed
22658339	yes	no	chronic study
23707245	yes	no	chronic study
17923954	yes	yes	na
31442236	no	no	not study of effect of chosen antidepressants
33185377	yes	no	model of fibromyalgia
30586639	no	no	not study of effect of chosen antidepressants
26857652	yes	no	chronic study
20360159	no	no	mouse study
9169306	no	no	review
8170624	no	no	review
32535690	yes	no	chronic study
28499898	no	no	study of alzheimer's model
30903210	no	no	not study of effect of chosen antidepressants
25709346	yes	yes	na
23946692	yes	yes	na
33453676	no	no	study of obesity
30993081	no	no	study of methamphetamine withdrawal
34453945	no	no	study of alcohol withdrawal
23406749	yes	yes	na
22975437	no	no	not study of effect of chosen antidepressants
20826136	yes	yes	na
31490773	no	no	chronic study
22652058	yes	yes	na
17826880	no	no	chronic study
26449401	yes	yes	na
27512008	no	no	not study of effect of chosen antidepressants
29239218	yes	yes	na
16963794	yes	yes	na
23769836	yes	yes	na
22982479	no	no	mouse study
10817524	yes	no	not directly accessible from Pubmed
18195471	yes	yes	na
26124949	no	no	chronic study and ADM not given alone
17548153	yes	no	na
15819387	no	no	study of ovariectomy
28762178	no	no	study of detrusor overactivity
21741982	no	no	chronic study
22771833	yes	yes	na
26987721	no	no	study of neuropathic pain
27825855	no	no	chronic study
25067986	yes	no	chronic study
25795441	no	no	not directly accessible from Pubmed
16150440	yes	yes	na
15033385	yes	yes	na
31813757	no	no	chronic study
21797840	no	no	study of alzheimer's model
16001105	no	no	chronic study
27698414	yes	no	chronic study
18789375	yes	yes	na
8539339	no	no	review
8539342	no	no	full paper not directly accessible from pubmed
27637928	no	no	chronic study
27153072	no	no	study of ovariectomy
19150479	yes	yes	na
27692010	no	no	study of PTSD
27236785	yes	yes	na
30658246	no	no	not study of effect of chosen antidepressants
24671607	no	no	chronic study
31889714	no	no	full paper not directly accessible from pubmed
18650020	no	no	na
9932714	yes	yes	na
24016840	no	no	study of progesterone withdrawal
20589496	yes	yes	na
24101396	yes	no	drugs not administered alone
11858799	yes	yes	na
17110791	yes	yes	na
28740098	yes	yes	na
24201052	no	no	study of Parkinson's disease
28769796	no	no	FST performed in mice not rats
22695046	yes	yes	na
26159182	no	no	chronic study
28619470	yes	yes	na
15069466	yes	no	FLU given to mice not rats
27209303	no	no	study of chemotherapy-related neurobehavioral and neurochemical anomalies
30361931	no	no	chronic study
21515309	no	no	not systematic administration
27207183	yes	no	FST conducted in mice
18195592	no	no	drugs of interest not given alone
27021092	no	no	Co-administered with reserpine (myalgia model)
21169388	no	no	not study of FST
22120186	yes	yes	na
11006441	yes	no	chronic study
23493308	yes	no	mouse study
15358985	no	no	not FST study
20537869	yes	yes	na
12552361	no	no	chronic study
29427845	yes	no	chronic study
15301926	yes	yes	na
18753273	no	no	chronic study
27259485	no	no	not antidepressant of interest
22108649	no	no	mouse study
26643170	no	no	chronic study
22748419	yes	yes	na
24915002	no	no	mouse study
21907323	yes	no	chronic study
11872334	yes	yes	na
22537774	no	no	chronic study
18622041	yes	yes	na
18795270	no	no	ovariectomised
10764911	no	no	chronic study
15582021	no	no	study of sleep disorder
10812041	yes	yes	na
33420587	no	no	study of sleep disorder
12426668	yes	yes	na
10389119	no	no	not directly accessible from Pubmed
24614095	no	no	mouse study
12429415	yes	yes	na
9551776	yes	yes	na
19596038	yes	yes	na
25571636	no	no	chronic study
29738811	yes	yes	na
11337132	no	no	ovariectomised, chronic study
14532855	no	no	full paper not directly accessible from pubmed
22310225	no	no	chronic study
31445055	no	no	chronic study
17027777	yes	yes	na
22472057	yes	yes	na
27367569	no	no	chronic study
24631187	no	no	mouse study
29477299	no	no	mouse study
22789402	no	no	study of progesterone withdrawal
3428352	yes	yes	na
19616923	no	no	chronic study
17110796	no	no	chronic study
16527463	yes	yes	na
18755816	no	no	chronic study
17109850	no	no	not study of effect of chosen antidepressants
25590029	no	no	chronic study
22246008	no	no	full paper not directly accessible from pubmed
21194811	yes	yes	na
29257042	no	no	study of ovariectomy
23672849	yes	yes	na
18222653	yes	yes	na
16377960	no	no	chronic study
29615471	yes	yes	na
20826148	yes	no	chronic study
22459475	no	no	full paper not directly accessible from pubmed
26952715	yes	no	chronic study
15986188	no	no	not FST study
12649385	yes	yes	na
23896995	yes	yes	na
29630906	no	no	chronic study of pregnancy
29653194	no	no	chronic study
28263537	no	no	full paper not directly accessible from pubmed
24361783	no	no	not study of effect of chosen antidepressants
23661522	yes	yes	na
34502505	yes	no	chronic study
24821570	yes	yes	na
29079874	yes	yes	na
20081253	yes	yes	na
18495229	yes	yes	na
33063280	no	no	not study of effect of chosen antidepressants
23211937	yes	yes	na
24231512	no	no	no dose
30630016	no	no	chronic study
22875481	no	no	co-administration
23737815	yes	no	chronic study
23229381	yes	no	dosing regimen not stated
18195730	no	no	chronic study
12128003	yes	yes	na
18675266	no	no	not study of chosen antidepressants
27474687	yes	no	ROA not stated
9084057	no	no	mouse study
23382250	no	no	chronic study
26813337	no	no	study of epilepsy
11962537	no	no	chronic study
31322231	no	no	chronic study
19815943	yes	no	chronic study
34349049	no	no	chronic study
3008134	no	no	full paper not directly accessible from pubmed
23750311	no	no	chronic study
28245750	yes	no	not tested in rats
18830239	no	no	mouse study
25638027	no	no	mouse study
18469536	no	no	chronic study
22245561	no	no	chronic study
19524023	yes	no	chronic study
12866724	no	no	mouse study
30719062	no	no	chronic study
18295409	no	no	antidepressant not tested in FST
31513792	yes	no	chronic study
12719960	no	no	mouse study
16032410	yes	yes	na
1909956	yes	yes	na
3865780	yes	no	chronic study
26729959	no	no	chronic study
25754610	no	no	chronic study, study of epilepsy
11565620	no	no	not study of FST or chosen antidepressant
1638172	yes	yes	na
22171543	no	no	mouse study
18234190	yes	yes	na
25284934	no	no	dose not stated
9295183	yes	yes	na
11598420	no	no	chronic study
22414864	yes	yes	na
19269287	no	no	mouse study
26747370	yes	yes	na
24157953	no	no	chronic study
20172535	no	no	chronic study
22749490	yes	yes	na
18565575	yes	yes	na
26877199	no	no	not study of chosen antidepressants
17608062	no	no	chronic study
17921864	yes	yes	na
29807067	yes	no	chronic study
34177485	yes	no	chronic study
25997412	yes	no	chronic study
10818262	no	no	chronic study
18590921	no	no	chronic study
18809486	no	no	not study of chosen antidepressants
28606740	yes	no	chronic study
9112678	no	no	full paper not directly accessible from pubmed
24120767	no	no	not FST study
19646816	no	no	study of fibromyalgia
29802841	yes	no	mouse study
28066235	no	no	study of ovariectomy
20705085	yes	no	chronic study
20562216	yes	no	antidepressant not tested in FST
24211235	no	no	chronic study
26502541	no	no	chronic study
24071566	no	no	mouse FST
9400008	no	no	not study of antidepressant of interest
21871662	no	no	not study of antidepressant of interest
8076890	no	no	paper cannot be accessed off pubmed
18343596	no	no	not study of antidepressant
15610943	yes	yes	na
25813018	no	no	chronic study
19059298	no	no	chronic study
1513855	no	no	chronic study
22698578	no	no	mouse study
29875227	no	no	study of stress urinary incontinence
12838042	no	no	chronic study
22981666	no	no	not study of chosen antidepressants
26806036	no	no	study of chronic pain
20401349	yes	no	paper cannot be accessed off pubmed
17669397	yes	yes	na
21549763	yes	no	chronic study
14504411	yes	no	chronic study
19000369	yes	no	mouse study
31176115	yes	no	chronic study
15546062	no	no	chronic study
21054914	no	no	not study of chosen antidepressants, chronic study
10817523	no	no	not accessible off pubmed, chronic study
27685339	no	no	not study of chosen antidepressants
17785179	no	no	chronic study
8000442	no	no	paper cannot be accessed off pubmed
17675169	no	no	not study of chosen antidepressants
1470560	no	no	paper cannot be accessed off pubmed
9543235	yes	yes	na
18054396	no	no	not study of antidepressants
12876551	no	no	full paper not directly accessible from pubmed
8867373	no	no	paper not directly accessible off pubmed
20169084	yes	yes	na
34201675	no	no	mouse study
19419596	no	no	not study of chosen antidepressant
16845931	no	no	paper not directly accessible off pubmed
20138062	no	no	study of anabolic steroid use
2819926	no	no	paper not directly accessible off pubmed
15069466	yes	yes	na

### Sheet: Data extract (with FLU + KET)
PMID	Publication Year	Antidepressant	Dose range (mg/kg)	ROA	Sex	Strain	Dosing regime	PK/PD data referenced	Efficacy of dose (dose mg/kg)	Justification of dose	Justification	Comment
32990281	2020	vortioxetine	2.5	ip	male	wistar	30 min before test	no	yes	no	na	VOP+DAP combined only reduced immobility in restrained-stressed rates after chronic (7+14 days) administration
25839894	2015	sertraline	10,40	ip	both	wistar	19, 23, 1 hr before test	no	yes	no	na	looked at oestrus etc
31038482	2019	fluoxetine, vortioxetine	5 FLU, 2.5 VOR	ip	male	wistar	30 min before test	no	no	no	na	only combination of FLU + VOR reduced immobility time after single dose. FLU and VOR separately reduced after chronic
32388621	2020	citalopram	10, 17, 50	ip	male	wistar	23, 4, 1 hr before test	no	yes (10, 17, 50)	no	na	individual doses not stated. Also examined combination with capsaicin
31655085	2019	mirtazapine, venlafaxine	10, 20, 40 MIR; 15, 30, 60 VEN	ip	both	wistar	23, 5, 1 hr before test	no	yes (40 MIR; 60 VEN)	no	na
10497898	1999	reboxetine	3, 10, 30	ip	male	sprague-dawley	5, 1 hr before test	no	yes (10, 30)	yes	1
30468787	2019	citalopram	20	sc	male	wistar	23, 5, 1 hr before test	no	yes	yes	1	whole body heating (and control - decreased IT in both conditions)
30381673	2018	duloxetine	20, 40, 80	po	male	wistar	24, 3, 1 hr before test	no	yes (80)	yes	1	MgO reverses reduction in IT
22814009	2012	citalopram	20	ip	male	wistar	3.5 hr before test	no	yes	no	na
18797690	2008	duloxetine	40	ip	male	wistar	24, 5, 1 hr before test	no	yes	no	na
18180907	2008	fluoxetine	10	ip	male	sprague-dawley	23, 5, 1 hr before test	no	no	no	na	juvenile rats
17923954	2007	fluoxetine, duloxetine	10 FLU; 40 DUL	ip	male	wistar	24, 5, 1 hr before test	no	yes FLU	no	na
25709346	2015	sertraline	10	po	male	wistar	24, 5, 1 hr before test	no	yes	no	na	saline alone and co-administered with piroxicam, pizotifen
23946692	2013	citalopram	10	ip	male	sprague-dawley	23, 19, 0.5 hr before test	no	not specified	yes	1
23406749	2012	fluoxetine, mirtazapine	10 FLU; 5 MIR	ip	male	wistar	23.5 hr before test	no	no	no	na
20826136	2010	reboxetine, citalopram	20 REB; 10 CIT	ip	male	sprague-dawley	23.5, 5, 1 hr before test	no	yes	no	na	combinations used
22652058	2012	reboxetine, mirtazapine, citalopram	3 REB; 5 MIR; 3 CIT	REB ip, MIR & CIT sc	male	wistar	23.5, 5, 1 hr before test	no	no	no	na	combitions used
26449401	2015	sertraline	0.3	ip	male	wistar	30 min before test	no	yes	yes	3	neonatal rats
29239218	2018	venlafaxine	20	po	male	wistar	1 hr before test	no	yes	no	na	prenatal stress
16963794	2006	fluoxetine, sertraline	5, 10 FLU, 2.5, 5 SER	ip	male	wistar	24, 5, 1 hr before test	no	no	no	na	also given in combination with pramiprexole
23769836	2013	citalopram, reboxetine	0.16, 1 REB; 0.4, 1.3, 10 CIT	ip	female	wistar	23, 4, 1 hr before test	no	yes (REB, 0.4, 1, 3 CIT)	no	na	also checked amyltriptamine. LI = low immobility, HI = high immobility
18195471	2007	citalopram	7.5, 15	ip	male	wistar	24, 5, 1hr before test	no	yes	no	na
22771833	2012	sertraline	10, 40	ip	male	wistar	1, 5, 24 hr before test	no	yes	no	na
16150440	2005	clomipramine	50	ip	both	wistar	24, 5, 1 hr before test	no	yes	yes	3	compared saline, non-shocked to CLO non-shocked, CL shocked
15033385	2004	citalopram	20, 30	ip	male	wistar	1 hr before test	no	no	yes	1	looked at a range of other drugs too
18789375	2008	clomipramine	10	ip	male	wistar	24, 5, 1 hr before test	no	yes	yes	1
19150479	2009	fluoxetine, citalopram, reboxetine	20	ip	male	wistar	24, 5, 1 hr before test	no	yes	yes	1
27236785	2016	fluoxetine, vortioxetine	15 KET; 10 FLU; 10 VOR	ip	male	flinders sensitive line	1 hr before test	no	yes	yes	2	looked at effects of pCPA (5HT depletion) on acute and sustained effects of drugs. Only effects in control group reported here
9932714	1999	reboxetine	2.5, 5, 10	ip	male	sprague-dawley	24, 5, 1 hr before test	no	yes	no	na	olfactory bulbectomised depression model (plus sham surgery rats)
20589496	2010	fluoxetine	2.5, 5, 20	sc FLU, ip CLO	male	roman	24, 5, 1 hr before test	no	yes (5, 10, 20)	yes	1	genetic lines (Roman low-avoidance, high-avoidance) also looked at despiramine
11858799	2002	reboxetine	0.3, 1, 5, 10, 20	sc	male	sprague-dawley	23.5, 5, 1 hr before test	no	yes (5, 10, 20)	yes	3	also looked at effect of specific lesions on REB effect
17110791	2006	citalopram	15	ip	male	wistar	5 hr before test	no	no	yes	3	also looked at desipramine and imipramine
28740098	2017	sertraline	15	po	male	sprague-dawley	1 hr before test	no	yes	yes	1	chronic unpredictable stress model
22695046	2013	citalopram, clomipramine	15 CIT; 50 CLO	ip	male	wistar	24, 5, 1 before test	no	yes	yes	1	compared to SR48968
28619470	2017	citalopram	5	sc	male	wistar	23, 5, 1 hr before test	no	no	no	na	whole body heating (and control)
22120186	2012	fluoxetine, venlafaxine	10 FLU; 10 VEN	ip	male	wistar	24, 19, 1 hr before test	no	yes	no	na	compared with 7-NI
20537869	2010	clomipramine, citalopram	50 CLO; 15 CIT	ip	male	wistar	24, 5, 1 hr before test	no	yes	no	na	compared with amibegron, conducted in acutely, chronically stressed and non-stressed rats
15301926	2004	fluoxetine, clomipramine	2.5, 5, 10	sc	male	wistar	23.5, 5, 1 hr before test	no	yes	yes	1	also looked at effect of orchidectomy and testosterine supplementation in FST
22748419	2013	duloxetine	5, 10, 20	po	male	sprague-dawley	23, 1 hr before test	no	no	no	na	also looked at 071031B and despiramine
11872334	2002	fluoxetine, mirtazapine	10 FLU; 2.5, 5, 10, MIR	ip	male	sprague-dawley	23.5, 5, 1 hr before test	no	yes	yes	1	6-OHDA-induced noradrenaline-depletion (also looked at other drugs and combinations)
18622041	2008	citalopram	30, 60	ip	male	wistar	1 hr before test	no	no	no	na	also looked at endocannabinoids
10812041	2000	reboxetine	1, 4, 16, 64, 128	po	male	wistar	24, 1 hr before test	yes	yes (4, 16, 64, 128)	no	na
12426668	2003	reboxetine	10	sc	male	sprague-dawley	1, 5, 23.5 hr before test	no	yes	yes	1
12429415	2002	fluoxetine, mirtazapine	10 FLU; 20 MIR	ip	male	sprague-dawley	23.5, 5, 1 hr before test	no	yes	yes	1	also looked at other ADMs
9551776	1998	fluoxetine, duloxetine, venlafaxine	1, 3.2, 10 FLU; 5, 10, 20, 40 DUL, 10, 20, 40, 80mg/kg VEN	sc	male	sprague-dawley	23.5, 5, 1 hr before test	no	yes	no	na	other AMDs + combinations
19596038	2009	clomipramine, citalopram	50 CLO; 15 CIT	ip	male	wistar	24, 5, 1 hr before test	no	yes	yes	1
29738811	2018	fluoxetine, sertraline	20, 40 FLU; 20 SERT	sc	both	sprague-dawley	23, 5, 1 hr before test	no	yes SERT	yes	1	compared males and females and altitudes
17027777	2006	clomipramine	10	ip	male	wistar	24, 5, 1 hr before test	no	yes	yes	1
22472057	2012	citalopram	10	ip	male	sprague-dawley	1 hr before test	no	yes	no	na
3428352	1987	clomipramine	15	ip	male	sprague-dawley	20 hr before test	no	no	no	na
16527463	2006	clomipramine	50	ip	male	wistar	24, 5, 1 hr before test	no	yes	yes	1
21194811	2011	fluoxetine, clomipramine	20	ip	not specified	albino	23, 5, 1hr before test	no	yes	no	na
23672849	2013	reboxetine	3	sc	male	flinders sensitive line	30 min before test	yes	no	no	na
18222653	2008	clomipramine	50	ip	male	wistar	25, 5, 1 hr before test	no	yes	no	na
29615471	2018	duloxetine	30	ip	male	sprague-dawley	0.5, 5, 23 hr before test	no	no	no	na	ACTH rat model of depression
12649385	2003	fluoxetine, citalopram	5, 10, 20 FLU; 1.25, 2.5, 5 CIT	ip	male	sprague-dawley	1, 5, 23 hr before test	no	yes (20 FLU; 5 CIT)	no	na
23896995	2014	fluoxetine, clomipramine	2.5, 10 FLU; 5, 20 CLO	FLU sc, CLO ip	male	roman	24, 5, 1 hr before test	no	yes (10 FLU; 20 CLO)	yes	1
23661522	2013	fluoxetine, venlafaxine	30, 50, 70	ip	male	sprague-dawley, wistar	1 hr before test	no	yes (FLU; 30 VEN)	no	na
24821570	2014	citalopram, fluoxetine, reboxetine	1, 3, 10 CIT; 10, 25 FLU; 3, 10, 30 REB	po	male	sprague-dawley	23.5, 5, 1 hr before test; 25 FLU 25 1 hr before test	no	yes (25 FLU; 3, 10 REB)	no	na	measured SERT, NET, DAT occupancy in FST
29079874	2018	reboxetine	5 REB, 10	ip	male	wistar	1 hr before test	no	no	no	na
20081253	2009	reboxetine	5, 10	ip	male	wistar	24, 5, 1 hr before test	no	yes (10)	no	na
18495229	2008	clomipramine	50	ip	male	wistar	24, 5, 10 hr before test	no	yes	yes	1
23211937	2013	fluoxetine, reboxetine	2.8, 5.6, 11.2 REB; 5, 10, 20 FLU	ip	male	sprague-dawley	1, 5, 23.4 hr before test	no	yes (11.2 REB; 20 FLU)	no	na
12128003	2002	fluoxetine, venlafaxine	10, 20 VEN; 5, 10 FLU	ip	male	wistar	24, 5, 1 hr before test	no	yes (20 VEN)	no	na
16032410	2005	fluoxetine, venlafaxine	30, 60, 90, 120 FLU; 10, 30, 60 VEN	po	male	wistar	23.5, 5, 1 hr before test	no	yes (60 VEN)	no	na
1909956	1991	sertraline	9.80x10^-3, 0.02, 0.03	ip	male	sprague-dawley	1 hr before test; 24, 5, 1 hr before test	no	yes (0.02, 0.03)	no	na
1638172	1992	citalopram	10	ip	male	wistar	24, 5, 1 hr before test	no	no	no	na
18234190	2008	citalopram	20, 30	ip	male	wistar	1 hr before test	no	no	no	na
9295183	1997	fluoxetine, citalopram	10	ip	male	wistar	24, 5, 1 hr before test	no	no	no	na
22414864	2012	reboxetine	10	ip	male	sprague-dawley	30 mins before test	no	yes	yes	1	also looked at lesion effect on rbx - lesion disrupted effect on rbx on immobility
26747370	2016	citalopram	10	ip	male	sprague-dawley	23, 5, 0.75 hr before test	no	yes	no	na
22749490	2012	duloxetine	2.7, 5.4	po, in	both	wistar	24, 5, 1 hr before test	yes	yes	no	na
18565575	2008	fluoxetine, citalopram, reboxetine	10, 20, 40 CIT; 20, 40 FLU, 3, 10, 20 REB	ip	male	wistar	50 min test	no	yes (20, 40 FLU; 10, 20 REB)	yes	1	also co-administered with other drug
17921864	2007	citalopram	5	ip	male	sprague-dawley	1, 5, 23 hr test	no	yes	no	na
15610943	2005	fluoxetine	5	sc	male	wistar	40 min before test	no	no	yes	1	neonatal clomipramine depression model
17669397	2007	clomipramine	50	ip	male	wistar	24, 5 1 hr before test	no	yes	yes	1
9543235	1998	duloxetine	5	sc	male	wistar	20 mins before test	no	no	no	na
20169084	2010	fluoxetine, citalopram	10	ip	male	sprague-dawley	30 mins before test	no	yes CIT	no	na
15069466	2004	agomelatine	2, 10, 50	po	male	wistar	1.5 hr test	no	yes	no	na
26671617	2017	fluoxetine	10	ip	male	wistar	1 hr before test	no	yes	yes	1, 3
27021092	2016	fluoxetine	20	po	male	albino	1 hr before test	no	yes	yes	1
24215604	2014	fluoxetine	5	po	male	wistar	1 hr before test	no	no	yes	1
24016839	2013	fluoxetine	10	ip	male	sprague-dawley	24, 5, 1 hr before test	no	yes	no	na
23406747	2013	fluoxetine	10	ip	male	wistar	25, 5, 1 hr before test	no	yes	yes	1, 3
20623107	2011	fluoxetine	20	sc	male	sprague-dawley	23.5, 5, 1 hr before test	no	yes	yes	1
18782612	2009	fluoxetine	10	po	male	wistar	1 hr before test	no	yes	no	na
17435992	2007	fluoxetine	5, 10, 15	ip	male	sprague-dawley	1, 3 hr before test	no	yes	no	na
16278011	2006	fluoxetine	10	ip	female	sprague-dawley	6, 0.5 hr before test	no	yes	yes	3
11182533	2002	fluoxetine	10	ip	male	sprague-dawley	23.5, 5, 1 hr before test	no	yes	yes	1
11566143	2001	fluoxetine	20	sc	male	wistar, sprague-dawley	23.5, 5, 1 hr before test	no	yes	yes	1
10591883	2001	fluoxetine	10	sc	male	sprague-dawley	23.5, 5, 1 hr before test	no	yes	yes	1
9234045	1999	fluoxetine	1, 2, 5	sc	male	sprague-dawley	23.5, 1 hr before test	no	no	no	na
31941713	2020	ketamine	15	ip	male	sprague-dawley	2 hr before test	no	yes	no	na
31923037	2020	ketamine	3	ip	male	sprague-dawley	24, 3, 4 hr before test	no	no	yes	1
30940482	2019	ketamine	10	ip	not specified	sprague-dawley	24 hr before test	no	yes	yes	1, 4
31230597	2019	ketamine	15	ip	male	sprague-dawley	1 hr before test	no	yes	yes	1
30855557	2019	ketamine	6	ip	male	sprague-dawley	18-24 hr before test	no	yes	yes	4
30347138	2019	ketamine	10	ip	male	wistar	24 hr before test	no	no	yes	1
30724804	2019	ketamine	3	ip	male	sprague-dawley	40 min, 3, 24 hr before	no	no	yes	1
31348944	2019	ketamine	30, 20	ip	male	sprague-dawley	24 hr before test	no	no	yes	4
29664276	2018	ketamine	10	ip	not specified	sprague-dawley	23.5, 6, 1 hr before test	no	yes	yes	1
29253605	2018	ketamine	15	ip	male	wistar	8 days before test	no	yes	no	na
29953886	2018	ketamine	10	ip	not specified	sprague-dawley	3 days before test	no	yes	no	na
30216916	2018	ketamine	10	ip	male	sprague-dawley	24 hr before test	no	yes	no	na
29742620	2018	ketamine	10	ip	male	sprague-dawley	72, 24 hr before test	no	yes	no	na
29596995	2018	ketamine	5, 10, 15, 20	ip	male	sprague-dawley	24 hr before test	no	yes (10, 15)	no	na
30425634	2018	ketamine	20	ip	male	sprague-dawley	24 hr before test	no	yes	yes	1
29379439	2018	ketamine	15	ip	male	sprague-dawley	1 hr before test	no	yes	no	na
28087979	2017	ketamine	15	ip	not specified	flinders sensitive line	23.5 hr before test	no	yes	no	na
28600519	2017	ketamine	20	ip	male	sprague-dawley	48 hr before test	no	yes	no	na
29161812	2017	ketamine	10	ip	male	wistar	30 min before test	no	yes	no	na
28988615	2017	ketamine	5	ip	male	wistar	60 min before test	no	no	no	na
28138040	2017	ketamine	17	iv	male	sprague-dawley	not specified	yes	yes	no	na
27815416	2017	ketamine	15	ip	male	flinders sensitive line	24 hr before test	no	yes	no	na
28591782	2017	ketamine	10	ip	both	sprague-dawley	30 min before test	no	yes	yes	1
28947331	2017	ketamine	15	ip	male	sprague-dawley	1 hr before test	no	yes	yes	1
27067013	2017	ketamine	3, 30, 80	ip	male	sprague-dawley	24, 3 hr before test	yes	yes (30)	yes	1
27497920	2016	ketamine	20	ip	male	sprague-dawley	24 hr before test	no	yes	no	na
27063455	2016	ketamine	10	ip	male	sprague-dawley	24 hr before test	no	yes	no	na
27286960	2016	ketamine	3, 10, 30, 50	ip	male	sprague-dawley	24 hr before test; 40 min before test	no	yes (10)	no	na
26905413	2016	ketamine	10	ip	male	sprague-dawley	72 hr before test; 30 min before test	no	yes	no	na
25491110	2015	ketamine	15	ip	male	flinders sensitive line	1 hr before test	no	yes	yes	1
24973145	2015	ketamine	10, 30	ip	male	wistar	0.5, 2 hr before test	no	yes	yes	1
26209292	2015	ketamine	10	ip	male	wistar	1hr before test	no	yes	no	na
26647181	2015	ketamine	10	ip	male	sprague-dawley	24 hr before test	no	yes	yes	1
26220286	2015	ketamine	10	ip	male	wistar	4, 1.2, 0.5 hr before test	no	yes	no	na
25459283	2015	ketamine	15	ip	male	wistar	1 hr before test	no	yes	yes	1
24633675	2014	ketamine	10	ip	male	wistar	30 min before test	no	yes	yes	1
24909673	2014	ketamine	1, 3, 10	ip	male	sprague-dawley	24 hr before test	no	yes (10)	no	na
24246571	2014	ketamine	40	ip	male	sprague-dawley	21 hr before test	no	yes	no	na
25076169	2014	ketamine	10	ip	female	sprague-dawley	1 hr before test	no	yes	no	na
23732839	2013	ketamine	0.25, 0.5	ip	male	wistar kyoto	22-24 hr before test	no	yes (0.5)	yes	1
23680942	2013	ketamine	1, 10	ip	male	sprague-dawley	24 hr before test	no	yes (10)	yes	4
23455595	2013	ketamine	10, 25	ip	male	sprague-dawley	1 hr before test; 24 hr before test; 24, 5, 1 hr before test	no	yes (25)	no	na
23906767	2013	ketamine	10	ip	male	wistar	tests 30 mins before test	no	yes	no	na
23337256	2013	ketamine	2.5, 5, 10	ip	both	sprague-dawley	30 min before test	no	yes	no	na
23303054	2013	ketamine	10	ip, iv, sc	male	sprague-dawley	24 hr before test; 20 min before test; 1 hr before test	no	yes (10)	yes	4
23790225	2013	ketamine	5, 10, 20	ip	male	sprague-dawley	24 hours before test	no	yes	no	na
23711590	2013	ketamine	3, 10	ip	male	wistar	1 hr before test	no	yes (10)	yes	1
22970723	2013	ketamine	5, 10, 15	ip	male	wistar	30 min before test	no	yes	no	na
23578563	2013	ketamine	1, 3, 10	ip	male	sprague-dawley	24, 0.5 hr before test	no	yes (10)	no	na
23900245	2013	ketamine	10	ip	male	wistar	1 hr before test	no	yes	yes	1
22577289	2012	ketamine	10	ip	male	wistar	1.5 hr before test	no	yes	no	na
22521815	2012	ketamine	0.5, 2.5, 5	ip	female	wistar kyoto, wistar	20 min before test	no	yes (2.5, 5)	no	na
21397634	2011	ketamine	5, 10	ip	male	wistar	1 hr before test	no	yes (10)	yes	1
20580983	2011	ketamine	15	ip	male	wistar	1 hr before test	no	yes	yes	1
21934410	2011	ketamine	1, 3, 10, 20, 50	ip	male	sprague-dawley	24 hr before test	no	yes	yes	1
19321151	2009	ketamine	10, 50	ip	male	sprague-dawley	30 min before test	no	yes	no	na
19784492	2009	ketamine	5, 10, 15	ip	male	wistar	1 hr before test	no	yes (10, 15)	yes	4
17884272	2008	ketamine	5, 10, 15	ip	male	wistar	1 hr before test	no	yes (10, 15)	yes	4

### Sheet: Abbreviations
Drugs			Routes of administration			Justification
Agomelatine	AGO		Intraperitoneal	ip		1	Previous publication
Citalopram	CIT		Intravenous	iv		2	PK/PD data
Clomipramine	CLO		Subcutaneous	sc		3	Pilot study
Duloxetine	DUL		Oral	po		4	Other
Fluoxetine	FLU		Intranasal	in
Ketamine	KET
Mirtazapine	MIR
Reboxetine	REB
Sertraline	SER
Venlafaxine	VEN
Vortioxetine	VOR
