## Supplementary material for "Is poor dose selection undermining the translational validity of antidepressant research involving animal models?": Data 3

### Sheet: RO
PMID	Drug	Drug type	Condition(s) treated	Dose (mg/kg for rodents, mg for humans)	Species	Route of administration	Target receptor	% R.O.
16319908	Aripiprazole	Atypical antipsychotic	Schizophrenia	0.3-30	Rat	sc	D2	striatum=15-90%
22237854				6	Human	po	D2	caudate head=74.1%, putamen=70.1%,midbrain=46.6%, thalamus=57.6%, parahippocampal gyrus=51.2%, anterior cingulate=51.5%, frontal cortex=51.3%, temporal cortex=58.4%, parietal cortex=55.6%
12093598				0.5-30	Human	po	D2, D3	caudate nucleus=39.6%-84.1%, putamen=39.0%-93.7%
17728427				10, 30	Human	po	D2	striatum=85-91%
23029533				3-9	Human	po	D2	caudate=57-79%, putamen=55-77%
17164815				0.03-30	Rat	sc	D2, 5HT2	striatum D2=25-85%), prefrontal cortex 5HT2=5-35%
8786644	Clozapine	Atypical antipsychotic	Schizophrenia	2.5	Rat	sc	5HT2	frontal cortex=75%
8786644				20	Rat	sc	D2	putamen=75%
19496999				400-800	Human	po	D2, D3	right temporal pole=40%, left temporal pole=28%, midbrain=5%
12606608				5-15	Rat	sc	D2	striatum=45-65%
17164815				0.1-40	Rat	sc	D2, 5HT2	striatum D2=30-60%, prefrontal cortex 5HT2=35-95%
16738543				250-900	Human	po	D2	putamen=28.5-53.0%, ventral striatum=24.5-53.7%, thalamus=35.1-54.8%, amygdala=40.1-60.7%, temporal cortex=41.0-58.4%), substantia niagra=18.1-24.9%
16730699	Haloperidol	Typical antipsychotic	Schizophrenia	0.25	Rat	sc	D2	striatum D2=80%
8786644				10	Rat	sc	5HT2	frontal cortex=75%
8786644				0.4	Rat	sc	D2	putamen=75%
19496999				2.4-10	Human	po	D2, D3	right temporal pole=61%, left temporal pole=66%, midbrain=40%
11682246				0.025-1	Rat	sc	D2	striatum=56-97%
12606608				0.04-0.08	Rat	sc	D2	striatum=65-80%
16319908				0.025-1	Rat	sc	D2	striatum=31-94%
17164815				0.025-1	Rat	sc	D2, 5HT2	striatum D2=50-85%, prefrontal 5HT2=18-55%
24833043	Hydroxyzine	Antihistamine/anxiolytic	Anxiety	25	Human	po	H1	frontal cortex=58.91%, occipital cortex=56.96%, parietal cortex=49.93%, temporal cortex=62.83%, insula=41.12%
3027316	Lorazepam	Benzodiazepine	Anxiety	0.02-10	Mouse	iv, ip	Benzodiazepine receptor	cerebral cortex=0-100%
24821570	Methylphenidate	Stimulant	ADHD	100	Rat	sc	DAT	whole brain=72%
24451483	Modafinil	Stimulant	Narcolepsy	200, 300	Human	po	DAT	striatum=51.4-56.9%
16730699	Olanzapine	Atypical antipsychotic	Schizophrenia	10	Rat	sc	D2	striatum=80%
19496999				15-20	Human	po	D2, D3	right temporal pole=46%, left temporal pole=45%, midbrain=28%
26384654				30	Rat	ip	D2	striatum=80%
19851803				8-14	Human	po	D2	striatum=70-80%
11682246				0.5, 1, 2, 5, 10	Rat	sc	D2	striatum=65-95%
12606608				1-2	Rat	sc	D2	striatum=65-80%
33180175				10.8	Human	po	D2, D3	caudate=32.8%, putamen=26.3%, globus pallidus=33.7%, substantia nigra=112.8%
11682246	Quetiapine	Atypical antipsychotic	Bipolar disorder	5-100	Rat	sc	D2	striatum=58-81%
11313155				750-150	Human	po	D2	putamen=1-41%
16738543				200-700	Human	po	D2	putamen=17.1-49.7%, ventral striatum=15.8-49.4%, thalamus=17.2-48%, amygdala=42.2-51.4%, temporal cortex=37.8%-60.0%), substantia niagra=16.7-49.4%
12606608				1-2	Rat	sc	D2	striatum=30-60%
16730699	Risperidone	Atpical antipsychotic	Schizophrenia	5	Rat	sc	D2	striatum=80%
8786644				0.1	Rat	sc	5HT2	frontal cortex=75%
8786644				10	Rat	sc	D2	putamen=75%
7543969				2-6	Human	po	D2	striatum=66-79%
11682246				0.05-2	Rat	sc	D2	striatum=24-85%
12606608				0.5-1	Rat	sc	D2	striatum=65-80%
16319908				0.05-2	Rat	sc	D2	striatum=26-91%
19864585				0.5-2.0	Human	po	D2	putamen=39-75%, caudate=33-9%
24821570	Sibutramine	Appetite Suppressant	Major depression	0.03-100	Rat	sc	DAT	3-49%
